# Dehydration alters transcript levels in the mosquito midgut, likely facilitating rapid rehydration

**DOI:** 10.1101/2022.09.15.508146

**Authors:** Christopher J. Holmes, Elliott S. Brown, Dhriti Sharma, Matthew Warden, Atit Pathak, Blaine Payton, Quynh Nguyen, Austin Spangler, Jaishna Sivakumar, Jacob M. Hendershot, Joshua B. Benoit

## Abstract

The mosquito midgut is an important site for bloodmeal regulation while also acting as a primary site for pathogen exposure within the mosquito. Recent studies show that exposure to dehydrating conditions alters mosquito bloodfeeding behaviors as well as post-feeding regulation, likely altering how pathogens interact with the mosquito. Unfortunately, few studies have explored the underlying dynamics between dehydration and bloodmeal utilization, and the overall impact on disease transmission dynamics remains veiled. In this study, we find that dehydration-based feeding in the yellow fever mosquito, *Aedes aegypti*, prompts alterations to midgut gene expression, as well as subsequent physiological factors involving water control and post-bloodfeeding (pbf) regulation. Altered expression of ion transporter genes in the midgut of dehydrated mosquitoes and rapid reequilibration of hemolymph osmolality after a bloodmeal indicate an ability to expedite fluid and ion processing. These alterations ultimately indicate that female *A. aegypti* employ mechanisms to ameliorate the detriments of dehydration by imbibing a bloodmeal, providing an effective avenue for rehydration. Continued research into bloodmeal utilization and the resulting effects on arthropod-borne transmission dynamics becomes increasingly important as drought prevalence is increased by climate change.
