## Supplemental Table 5 for "Dehydration alters transcript levels in the mosquito midgut, likely facilitating rapid rehydration"

### Sheet: EcKinaseBLAST
Description	Scientific Name	Max Score	Total Score	Query Cover	E value	Percent Identity	Accession Length	Accession
AAEL012685-PA [Aedes aegypti]	Aedes aegypti	919	919	1	0	100	443	EAT35125.1
uncharacterized protein LOC5576654 [Aedes aegypti]	Aedes aegypti	851	851	0.92	0	100	411	XP_021705495.1
uncharacterized protein LOC109418299 [Aedes albopictus]	Aedes albopictus	769	769	0.92	0	88.56	411	XP_019548007.2
uncharacterized protein LOC109428077 [Aedes albopictus]	Aedes albopictus	768	768	0.92	0	88.56	411	XP_019559296.2
uncharacterized protein LOC6053930 [Culex quinquefasciatus]	Culex quinquefasciatus	531	531	0.9	0	61.6	404	XP_001869933.2
conserved hypothetical protein [Culex quinquefasciatus]	Culex quinquefasciatus	523	523	0.9	0	60.95	404	EDS30840.1
uncharacterized protein LOC120424051 [Culex pipiens pallens]	Culex pipiens pallens	525	525	0.9	0	60.6	404	XP_039444009.1
uncharacterized protein LOC120424023 [Culex pipiens pallens]	Culex pipiens pallens	491	491	0.91	1e-167	56.02	511	XP_039443978.1
Juvenile hormone-inducible protein [Culex quinquefasciatus]	Culex quinquefasciatus	487	487	0.91	8e-166	55.77	531	EDS30839.1
uncharacterized protein LOC5576656 [Aedes aegypti]	Aedes aegypti	482	482	0.9	3e-163	55.33	559	XP_001656196.1
uncharacterized protein LOC109418292 [Aedes albopictus]	Aedes albopictus	482	482	0.9	4e-163	55.33	561	XP_019548001.2
uncharacterized protein LOC109428070 [Aedes albopictus]	Aedes albopictus	481	481	0.9	8e-163	55.33	561	XP_019559290.2
hypothetical protein RP20_CCG006580 [Aedes albopictus]	Aedes albopictus	483	483	0.9	1e-162	55.33	633	KXJ77778.1
conserved hypothetical protein [Culex quinquefasciatus]	Culex quinquefasciatus	415	415	0.91	2e-138	47.2	462	EDS30841.1
uncharacterized protein LOC5576651 [Aedes aegypti]	Aedes aegypti	411	411	0.93	2e-136	47.17	486	XP_001656193.1
uncharacterized protein LOC6053931 [Culex quinquefasciatus]	Culex quinquefasciatus	413	413	0.91	1e-137	46.96	462	XP_001869934.2
uncharacterized protein LOC120424030 [Culex pipiens pallens]	Culex pipiens pallens	410	410	0.91	1e-136	46.73	462	XP_039443989.1
uncharacterized protein LOC109418293 [Aedes albopictus]	Aedes albopictus	411	411	0.9	3e-136	46.59	510	XP_019548002.2
uncharacterized protein LOC109418295 [Aedes albopictus]	Aedes albopictus	394	394	0.9	1e-129	46.52	483	XP_019548004.2
hypothetical protein RP20_CCG006581 [Aedes albopictus]	Aedes albopictus	410	410	0.9	6e-136	46.1	510	KXJ77779.1
uncharacterized oxidoreductase dhs-27-like [Anopheles merus]	Anopheles merus	404	404	0.91	3e-132	46.02	595	XP_041764589.1
uncharacterized protein LOC5576652 [Aedes aegypti]	Aedes aegypti	411	411	0.93	2e-136	46.01	499	XP_001656194.1
hypothetical protein RP20_CCG009353 [Aedes albopictus]	Aedes albopictus	392	392	0.91	7e-129	45.83	488	KXJ76597.1
uncharacterized protein LOC109428073 [Aedes albopictus]	Aedes albopictus	390	390	0.91	3e-128	45.83	483	XP_019559293.2
uncharacterized protein LOC120952440 [Anopheles coluzzii]	Anopheles coluzzii	402	402	0.91	4e-131	45.78	622	XP_040227700.1
AGAP013124-PA [Anopheles gambiae str. PEST]	Anopheles gambiae str. PEST	402	402	0.91	5e-131	45.78	622	XP_003435871.1
uncharacterized protein LOC120893966 [Anopheles arabiensis]	Anopheles arabiensis	401	401	0.91	7e-131	45.78	622	XP_040152160.1
uncharacterized protein LOC109428071 [Aedes albopictus]	Aedes albopictus	412	412	0.94	1e-136	45.56	518	XP_019559291.2
AAEL002373-PA [Aedes aegypti]	Aedes aegypti	406	406	0.9	1e-135	45.01	412	EAT46418.1
uncharacterized protein LOC120424040 [Culex pipiens pallens]	Culex pipiens pallens	384	384	0.9	4e-127	45.01	415	XP_039443999.1
conserved hypothetical protein [Culex quinquefasciatus]	Culex quinquefasciatus	377	377	0.89	6e-124	44.99	442	EDS30842.1
uncharacterized protein LOC118460780 [Anopheles albimanus]	Anopheles albimanus	385	385	0.94	1e-126	44.63	477	XP_035781278.1
uncharacterized protein LOC5574467 [Aedes aegypti]	Aedes aegypti	404	404	0.9	1e-134	44.53	412	XP_001655129.2
uncharacterized protein LOC120423494 [Culex pipiens pallens]	Culex pipiens pallens	395	701	0.92	2e-125	44.26	867	XP_039443268.1
conserved hypothetical protein [Culex quinquefasciatus]	Culex quinquefasciatus	258	258	0.6	3e-79	44.12	301	EDS30843.1
uncharacterized protein LOC118505675 [Anopheles stephensi]	Anopheles stephensi	394	394	0.92	3e-128	44.08	612	XP_035897700.1
uncharacterized protein LOC6053933 [Culex quinquefasciatus]	Culex quinquefasciatus	395	395	0.92	3e-131	44.02	421	XP_038122341.1
Juvenile hormone-inducible protein [Anopheles darlingi]	Anopheles darlingi	385	385	0.94	1e-126	43.64	477	ETN58504.1
AGAP013124-PA-like protein [Anopheles sinensis]	Anopheles sinensis	385	385	0.91	4e-125	43.3	565	KFB41198.1
uncharacterized protein LOC120952441 [Anopheles coluzzii]	Anopheles coluzzii	385	385	0.97	5e-127	42.06	450	XP_040227701.1
AGAP001552-PA [Anopheles gambiae str. PEST]	Anopheles gambiae str. PEST	385	385	0.97	6e-127	41.61	450	XP_321568.5
uncharacterized protein LOC6044718 [Culex quinquefasciatus]	Culex quinquefasciatus	304	304	0.86	1e-95	41.46	416	XP_038119575.1
uncharacterized protein LOC120416154 [Culex pipiens pallens]	Culex pipiens pallens	303	303	0.86	3e-95	41.46	416	XP_039433766.1
Juvenile hormone-inducible protein [Anopheles darlingi]	Anopheles darlingi	372	372	0.97	6e-122	41.44	438	ETN58503.1
AGAP012996-PA [Anopheles gambiae str. PEST]	Anopheles gambiae str. PEST	353	353	0.96	3e-114	41.42	446	XP_003435872.1
uncharacterized protein LOC121589598 [Anopheles merus]	Anopheles merus	381	381	0.97	3e-125	41.4	450	XP_041764591.1
uncharacterized oxidoreductase dhs-27-like [Anopheles stephensi]	Anopheles stephensi	350	350	0.9	5e-113	41.36	462	XP_035897702.1
uncharacterized protein LOC109419737 [Aedes albopictus]	Aedes albopictus	268	268	0.76	3e-82	41.21	355	XP_019549557.2
uncharacterized protein LOC120951509 [Anopheles coluzzii]	Anopheles coluzzii	350	650	0.96	4e-108	41.19	884	XP_040226211.1
uncharacterized protein LOC120893968 [Anopheles arabiensis]	Anopheles arabiensis	381	381	0.97	2e-125	41.18	450	XP_040152162.1
uncharacterized protein LOC121589599 [Anopheles merus]	Anopheles merus	355	355	0.95	3e-115	40.82	444	XP_041764593.1
hypothetical protein PVAND_006019 [Polypedilum vanderplanki]	Polypedilum vanderplanki	330	330	0.91	2e-105	40.79	457	KAG5676170.1
uncharacterized protein LOC120896461 [Anopheles arabiensis]	Anopheles arabiensis	352	656	0.96	1e-108	40.72	907	XP_040156527.1
AAEL001833-PA [Aedes aegypti]	Aedes aegypti	266	266	0.76	9e-82	40.63	354	EAT47074.1
uncharacterized protein LOC5572468 [Aedes aegypti]	Aedes aegypti	263	263	0.76	2e-80	40.35	354	XP_001660414.2
hypothetical protein ZHAS_00008763 [Anopheles sinensis]	Anopheles sinensis	333	519	0.9	6e-103	40.34	754	KFB41199.1
uncharacterized protein LOC118460782 [Anopheles albimanus]	Anopheles albimanus	360	360	0.97	3e-117	40.32	437	XP_035781280.1
Juvenile hormone-inducible protein [Culex quinquefasciatus]	Culex quinquefasciatus	254	254	0.74	4e-77	40.29	359	EDS34295.1
hypothetical protein PVAND_006018 [Polypedilum vanderplanki]	Polypedilum vanderplanki	320	320	0.9	1e-99	39.15	602	KAG5676169.1
uncharacterized protein LOC6035773 [Culex quinquefasciatus]	Culex quinquefasciatus	302	302	0.9	8e-95	39.01	428	XP_001845896.2
uncharacterized protein LOC120417671 [Culex pipiens pallens]	Culex pipiens pallens	301	301	0.9	2e-94	38.77	428	XP_039435738.1
Juvenile hormone-inducible protein [Anopheles darlingi]	Anopheles darlingi	316	316	0.93	2e-99	38.71	479	ETN58502.1
Juvenile hormone-inducible protein [Culex quinquefasciatus]	Culex quinquefasciatus	301	301	0.87	3e-94	38.71	424	EDS40976.1
Juvenile hormone-inducible protein [Culex quinquefasciatus]	Culex quinquefasciatus	301	301	0.9	2e-94	38.53	428	EDS41970.1
uncharacterized protein LOC6047997 [Culex quinquefasciatus]	Culex quinquefasciatus	298	298	0.87	5e-93	38.46	424	XP_001864961.2
uncharacterized protein LOC118505678 [Anopheles stephensi]	Anopheles stephensi	337	337	0.97	5e-108	38.32	441	XP_035897703.1
uncharacterized protein LOC120412465 [Culex pipiens pallens]	Culex pipiens pallens	300	300	0.9	5e-94	38.3	428	XP_039428874.1
uncharacterized protein LOC118460784 [Anopheles albimanus]	Anopheles albimanus	300	300	0.91	4e-94	38.21	424	XP_035781282.1
uncharacterized protein LOC119085637 isoform X2 [Bradysia coprophila]	Bradysia coprophila	303	303	0.98	9e-94	38.16	522	XP_037051982.1
uncharacterized protein LOC119085637 isoform X1 [Bradysia coprophila]	Bradysia coprophila	302	302	0.98	1e-93	38.16	524	XP_037051976.1
uncharacterized protein LOC119085637 isoform X3 [Bradysia coprophila]	Bradysia coprophila	302	302	0.98	1e-93	38.16	517	XP_037051993.1
AGAP013239-PA [Anopheles gambiae str. PEST]	Anopheles gambiae str. PEST	296	296	0.9	1e-92	38.12	425	XP_003435873.1
uncharacterized protein LOC120893969 [Anopheles arabiensis]	Anopheles arabiensis	300	300	0.91	9e-94	37.94	425	XP_040152163.1
AGAP013450-PA [Anopheles gambiae str. PEST]	Anopheles gambiae str. PEST	300	300	0.91	9e-94	37.94	425	XP_003435874.1
uncharacterized protein LOC120951518 [Anopheles coluzzii]	Anopheles coluzzii	296	528	0.91	6e-88	37.94	840	XP_040226222.1
uncharacterized oxidoreductase dhs-27-like [Bradysia coprophila]	Bradysia coprophila	322	322	0.96	5e-100	37.81	605	XP_037051940.1
uncharacterized protein LOC120417683 isoform X2 [Culex pipiens pallens]	Culex pipiens pallens	270	270	0.9	2e-82	37.59	422	XP_039435753.1
uncharacterized protein LOC120417683 isoform X1 [Culex pipiens pallens]	Culex pipiens pallens	270	270	0.9	3e-82	37.59	430	XP_039435752.1
CLUMA_CG007678, isoform A [Clunio marinus]	Clunio marinus	321	627	0.94	4e-94	37.53	1491	CRK94159.1
uncharacterized protein LOC118505679 [Anopheles stephensi]	Anopheles stephensi	295	295	0.9	5e-92	36.99	425	XP_035897704.1
uncharacterized protein LOC119085750 [Bradysia coprophila]	Bradysia coprophila	298	298	0.92	5e-93	36.89	433	XP_037052130.1
uncharacterized protein LOC5569079 [Aedes aegypti]	Aedes aegypti	282	282	0.9	6e-87	36.83	430	XP_001658308.1
uncharacterized protein LOC5576655 [Aedes aegypti]	Aedes aegypti	263	263	0.89	8e-80	36.78	420	XP_001656192.1
AAEL012694-PA [Aedes aegypti]	Aedes aegypti	284	284	0.82	3e-88	36.77	394	EAT35127.1
uncharacterized protein LOC6053909 isoform X2 [Culex quinquefasciatus]	Culex quinquefasciatus	268	268	0.9	1e-81	36.75	422	XP_038122874.1
uncharacterized protein LOC6053909 isoform X1 [Culex quinquefasciatus]	Culex quinquefasciatus	268	268	0.9	2e-81	36.75	430	XP_038122873.1
uncharacterized protein LOC121589811 [Anopheles merus]	Anopheles merus	302	602	0.96	4e-90	36.73	875	XP_041764917.1
uncharacterized protein LOC118505680 [Anopheles stephensi]	Anopheles stephensi	287	287	0.9	7e-89	36.52	425	XP_035897705.1
uncharacterized protein LOC109421658 [Aedes albopictus]	Aedes albopictus	272	272	0.91	4e-83	36.36	430	XP_019551728.2
hypothetical protein RP20_CCG001259 [Aedes albopictus]	Aedes albopictus	260	260	0.92	2e-78	36.19	427	KXJ79322.1
uncharacterized protein LOC109402235 [Aedes albopictus]	Aedes albopictus	257	257	0.92	2e-77	35.73	427	XP_029729996.1
uncharacterized protein LOC109418298 [Aedes albopictus]	Aedes albopictus	295	295	0.89	5e-92	35.54	414	XP_019548006.2
LOW QUALITY PROTEIN: uncharacterized protein LOC109428075 [Aedes albopictus]	Aedes albopictus	292	292	0.89	4e-91	35.54	414	XP_019559295.2
uncharacterized protein LOC115262078 [Aedes albopictus]	Aedes albopictus	291	291	0.89	1e-90	35.54	414	XP_029719894.1
uncharacterized protein LOC113376659 [Ctenocephalides felis]	Ctenocephalides felis	273	273	0.9	1e-83	35.15	413	XP_026472445.1
hypothetical protein RP20_CCG006579 [Aedes albopictus]	Aedes albopictus	259	259	0.9	2e-78	34.89	408	KXJ77777.1
uncharacterized protein LOC109418300 [Aedes albopictus]	Aedes albopictus	257	257	0.9	1e-77	34.89	408	XP_019548008.2
hypothetical protein PVAND_001481 [Polypedilum vanderplanki]	Polypedilum vanderplanki	289	289	0.9	3e-89	34.83	443	KAG5671275.1
hypothetical protein PVAND_001482 [Polypedilum vanderplanki]	Polypedilum vanderplanki	279	279	0.9	1e-85	34.36	438	KAG5671277.1
uncharacterized protein LOC5576661 [Aedes aegypti]	Aedes aegypti	258	258	0.91	2e-77	34.22	445	XP_001656198.1
